# Single cell transcriptomics of the developing zebrafish lens and identification of putative controllers of lens development

**DOI:** 10.1101/2020.12.09.418533

**Authors:** Dylan Farnsworth, Mason Posner, Adam Miller

## Abstract

The vertebrate lens is a valuable model system for investigating the gene expression changes that coordinate tissue differentiation due to its inclusion of two spatially separated cell types, the outer epithelial cells and the deeper denucleated fiber cells that they support. Zebrafish are a useful model system for studying lens development given the organ’s rapid development in the first several days of life in an accessible, transparent embryo. While we have strong foundational knowledge of the diverse lens crystallin proteins and the basic gene regulatory networks controlling lens development, no study has detailed gene expression in a vertebrate lens at single cell resolution. Here we report an atlas of lens gene expression in zebrafish embryos at single cell resolution through five days of development, identifying a number of novel regulators of lens development as potential targets for future functional studies. Our temporospatial expression data address open questions about the function of α-crystallins during lens development and provides the first detailed view of β- and γ-crystallin expression in and outside the lens. We describe subfunctionalization in transcription factor genes that occur as paralog pairs in the zebrafish. Finally, we examine the expression dynamics of cytoskeletal, RNA-binding, and transcription factors genes, identifying a number of novel patterns. Overall these data provide a foundation for identifying and characterizing lens developmental regulatory mechanisms and revealing targets for future functional studies with potential therapeutic impact.
