## Supplemental Table 2 for "Single cell transcriptomics of the developing zebrafish lens and identification of putative controllers of lens development"

### Sheet: Sheet1
			Fraction of cells expressing
Gene Name	Log fold change	P-value	Fiber cells	All other cells	Ratio of expression	Category	In Epithelial Cell top 200
abcf1	0.49168	5.17e-20	0.9	0.635	1.41732	Other
adka	0.385854	1.16e-14	0.764	0.414	1.84541	Ribosome	X
aldh18a1	0.810582	7.2e-96	0.607	0.096	6.32292	Enzyme
aldocb	1.17098	1.53e-99	0.829	0.186	4.45699	Metabolism	X
anxa3b	0.554643	4.12e-73	0.607	0.112	5.41964	Other
atp5j	0.414426	9.03e-21	0.979	0.888	1.10248	Enzyme
atpif1b	0.55159	5.45e-28	0.871	0.467	1.8651	Metabolism
b3gnt5a	0.926376	2.87e-199	0.707	0.069	10.2464	Enzyme
bccip	0.665329	4.8e-32	0.907	0.591	1.53469	Stress	X
btf3l4	0.750493	1.28e-37	0.886	0.599	1.47913	TF	X
bysl	0.526431	7.76e-24	0.879	0.506	1.73715	Ribosome	X
c1qbp	0.559753	4.62e-21	0.829	0.498	1.66466	RBP	X
capn3a	1.54604	0	0.507	0.003	169	Metabolism
ccdc58	0.465674	4.32e-16	0.686	0.366	1.87432	Unknown	X
ccdc85b	0.754646	1.8e-100	0.643	0.101	6.36634	Other
cct7	0.511466	1.37e-20	0.929	0.835	1.11257	Protein production	X
cdv3	0.576925	1.83e-27	0.929	0.682	1.36217	Uknown
celf1	1.30876	2.91e-97	0.857	0.242	3.54132	RBP	X
chchd10	0.69223	1.77e-48	0.779	0.271	2.87454	Other	X
CHCHD5	0.381193	1.6e-30	0.543	0.165	3.29091	Unknown
cmtm7	0.512364	4.44e-23	0.421	0.124	3.39516	Membrane
cndp2	0.696443	7.85e-71	0.679	0.147	4.61905	Enzyme
col28a1a	0.442311	0	0.464	0.012	38.6667	Cytoskeleton	X
cox17	0.758034	5.09e-41	0.9	0.456	1.97368	Other
cox5aa	0.381155	2.3e-09	0.9	0.858	1.04895	Mitochondria	X
cox6a1	0.504696	3.17e-22	0.986	0.936	1.05342	Mitochondria	X
cox7b	0.467285	2.48e-18	0.971	0.948	1.02426	Mitochondria	X
cps1	1.1014	0	0.743	0.004	185.75	Metabolism
CR847505.1	3.97235	1.59e-259	0.671	0.05	13.42	Crystallin
cryba1a	0.707991	0	0.379	0.002	189.5	Crystallin
cryba1b	4.74388	0	1	0.071	14.0845	Crystallin
cryba1l1	4.8663	0	1	0.093	10.7527	Crystallin	X
cryba1l2	1.18078	0	0.65	0.002	325	Crystallin
cryba2a	4.2442	0	1	0.051	19.6078	Crystallin	X
cryba2b	4.16551	0	0.993	0.068	14.6029	Crystallin
cryba4	4.99386	8.31e-253	1	0.134	7.46269	Crystallin	X
crybb1	5.15188	6.83e-301	1	0.109	9.17431	Crystallin	X
crybb1l1	4.26749	0	0.993	0.049	20.2653	Crystallin
crybb1l2	4.03713	0	0.993	0.044	22.5682	Crystallin
crybb1l3	1.01396	0	0.557	0.002	278.5	Crystallin
crygm2d1	3.18097	2.6e-142	0.357	0.024	14.875	Crystallin
crygm2d10	3.46501	0	0.557	0.023	24.2174	Crystallin
crygm2d12	2.31275	0	0.407	0.005	81.4	Crystallin
crygm2d13	3.52639	3.03e-303	0.586	0.032	18.3125	Crystallin
crygm2d14	1.81654	0	0.257	0.005	51.4	Crystallin
crygm2d18	1.52952	0	0.293	0.002	146.5	Crystallin
crygm2d2	3.1451	5.95e-158	0.343	0.02	17.15	Crystallin
crygm2d20	2.62032	0	0.5	0.013	38.4615	Crystallin
crygm2d21	2.8378	5.11e-291	0.393	0.014	28.0714	Crystallin
crygm2d3	3.063	0	0.471	0.017	27.7059	Crystallin
crygm2d4	2.40772	0	0.364	0.008	45.5	Crystallin
crygm2d5	2.33328	1.07e-229	0.3	0.01	30	Crystallin
crygm2d6	1.81551	0	0.3	0.005	60	Crystallin
crygm2d7	2.80545	0	0.521	0.014	37.2143	Crystallin
crygm2d8	3.62596	7.4e-270	0.579	0.035	16.5429	Crystallin
crygm2d9	1.73995	0	0.279	0.004	69.75	Crystallin
crygmx	4.28432	0	0.936	0.034	27.5294	Crystallin	X
crygmxl2	3.09921	0	0.714	0.021	34	Crystallin
crygn1	1.0174	0	0.293	0.003	97.6667	Crystallin
crygn2	4.78733	0	0.993	0.09	11.0333	Crystallin
cx23	2.2031	0	0.929	0.008	116.125	Membrane	X
cycsb	0.40378	1.02e-07	0.914	0.819	1.116	Mitochondria
ddx24	0.562981	1.48e-29	0.779	0.345	2.25797	Ribosome	X
dkc1	0.4748	7.22e-15	0.871	0.586	1.48635	Ribosome	X
dnajb6b	1.00573	1.09e-218	0.707	0.063	11.2222	Stress
dpp3	0.484411	7.29e-46	0.693	0.204	3.39706	Enzyme
eef1da	0.666667	4.39e-31	0.957	0.781	1.22535	Protein production
efnb2a	0.488227	3.65e-30	0.614	0.2	3.07	Signaling	X
eif2s2	0.561172	2.28e-31	0.979	0.862	1.13573	Protein production	X
eif3jb	0.555763	5.78e-30	0.821	0.396	2.07323	Protein production
eif4ebp1	0.418848	5.61e-09	0.836	0.681	1.22761	Protein production	X
eif4g1a	0.418278	9.75e-15	0.857	0.542	1.58118	Protein production
eif5b	0.528675	1.82e-20	0.886	0.59	1.50169	Protein production
eif6	0.536466	3.06e-16	0.779	0.517	1.50677	Protein production	X
elovl4b	0.39249	6.83e-122	0.421	0.036	11.6944	Metabolism
endou2	1.26984	0	0.607	0.003	202.333	RBP
endouc	0.675148	8.59e-55	0.693	0.174	3.98276	RBP	X
EPB41L2	0.487026	1.31e-31	0.607	0.202	3.00495	Other	X
etv4	0.439451	6.74e-70	0.529	0.087	6.08046	TF
fabp11a	2.55949	1.06e-139	0.964	0.225	4.28444	Metabolism	X
fbl	0.590209	4.54e-19	0.886	0.655	1.35267	Ribosome	X
fibpa	0.396809	3.3e-52	0.621	0.145	4.28276	Signaling
FO681288.1	0.940576	0	0.743	0.01	74.3	Uknown	X
gcat	0.898186	4.56e-90	0.75	0.167	4.49102	Metabolism	X
gja8b	0.743335	0	0.636	0.002	318	Cytoskeleton
gnl3	0.420591	5.36e-16	0.729	0.397	1.83627	Ribosome	X
gnmt	0.390394	2.2e-41	0.514	0.12	4.28333	Metabolism
got2b	0.529238	1.2e-30	0.786	0.349	2.25215	Enzyme	X
grifin	2.90962	1.39e-292	0.393	0.014	28.0714	Other
gspt1l	0.443618	3.73e-19	0.85	0.537	1.58287	Protein production
hmox1a	0.727687	6e-108	0.414	0.04	10.35	Metabolism	X
hmx1	0.529578	1.28e-204	0.507	0.032	15.8438	TF	X
hmx4	1.29349	4.57e-260	0.771	0.063	12.2381	TF	X
hsp70.3	0.425284	8.87e-41	0.321	0.054	5.94444	Stress
hsp90aa1.2	0.897963	3.02e-64	0.721	0.177	4.07345	Stress
hspa4a	0.472926	5.76e-35	0.764	0.285	2.6807	Stress
hspa9	0.551376	3.01e-19	0.743	0.424	1.75236	Stress	X
hspd1	0.439491	9.46e-17	0.786	0.434	1.81106	Stress	X
hspe1	0.521491	6.28e-12	0.886	0.728	1.21703	Stress	X
hypk	0.560652	1.21e-28	0.957	0.754	1.26923	Other	X
ivns1abpa	0.689068	1.92e-140	0.664	0.081	8.19753	Other	X
kpnb3	0.61318	2.57e-31	0.829	0.414	2.00242	Other
larp1b	0.509846	2.33e-45	0.686	0.207	3.31401	Ribosome
lim2.1	3.36071	0	0.943	0.017	55.4706	Membrane	X
lim2.3	2.78469	0	0.9	0.007	128.571	Membrane
lim2.4	3.96186	0	0.993	0.018	55.1667	Membrane
lim2.5	1.06898	0	0.364	0.001	364	Membrane
llph	0.415042	2.29e-18	0.771	0.417	1.84892	Transcription	X
mafba	0.618884	1.17e-118	0.621	0.078	7.96154	TF	X
mak16	0.407821	1.29e-14	0.807	0.476	1.69538	Ribosome	X
metap1	0.401365	6.21e-20	0.721	0.33	2.18485	Protein production
metap2b	0.484335	4.36e-17	0.9	0.736	1.22283	Signal	X
mff	0.383677	2.75e-18	0.679	0.307	2.21173	Mitochondria
mibp2	0.568166	3.76e-31	0.986	0.967	1.01965	Membrane	X
mipa	3.65395	0	0.886	0.019	46.6316	Membrane
mipb	3.76523	0	0.707	0.013	54.3846	Membrane
mrpl36	0.425215	1.55e-16	0.814	0.529	1.53875	Ribosome	X
mrps36	0.388728	2.43e-12	0.757	0.491	1.54175	Ribosome	X
mt-atp6	0.698562	1.6e-16	1	0.991	1.00908	Enzyme
mt-cyb	0.441518	0.000197916	0.986	0.989	0.996967	Mitochondria
mt-nd1	0.509152	2.65e-14	0.971	0.964	1.00726	Enzyme
mt-nd2	0.487326	8.39e-13	0.979	0.969	1.01032	Mitochondria
mt-nd4	0.513281	2.57e-11	0.979	0.955	1.02513	Enzyme
mt-nd5	0.471267	7.86e-11	0.829	0.589	1.40747	Mitochondria
mycn	0.441279	4.18e-18	0.757	0.353	2.14448	TF
naa10	0.396336	1.76e-14	0.893	0.71	1.25775	Protein production	X
naa40	0.517538	3.39e-20	0.743	0.375	1.98133	Chromatin
nap1l1	1.22466	9.68e-52	0.971	0.804	1.20771	Other
nap1l4a	0.556399	6.24e-33	0.764	0.323	2.36533	Other
ncl	0.468302	7.48e-10	0.921	0.831	1.1083	Ribosome	X
nhp2	0.442768	4.68e-10	0.821	0.648	1.26698	Metabolism	X
nifk	0.44152	1.75e-18	0.757	0.397	1.9068	Ribosome	X
nop10	0.454601	7.02e-14	0.893	0.717	1.24547	Ribosome	X
nop58	0.413933	3.05e-08	0.829	0.656	1.26372	Ribosome	X
npm1a	0.739755	4.79e-19	0.879	0.749	1.17356	Chromatin	X
otc	1.9593	0	0.936	0.023	40.6957	Metabolism	X
pa2g4a	0.390544	1.02e-11	0.857	0.656	1.3064	Other	X
pabpc4	0.707115	1.41e-126	0.757	0.106	7.14151	RBP
pbdc1	0.436365	1.35e-15	0.807	0.554	1.45668	Unknown	X
pcbd1	1.27864	3.77e-76	0.864	0.287	3.01045	Metabolism	X
pdap1a	0.450281	3.3e-13	0.886	0.664	1.33434	Uknown
pdap1b	0.630748	2.94e-52	0.75	0.237	3.16456	Stress
pdcd4b	0.613763	3.31e-59	0.614	0.137	4.48175	Other
pgd	0.613809	1.06e-53	0.743	0.219	3.39269	Metabolism	X
pitx3	0.887952	0	0.743	0.028	26.5357	TF	X
plpp1a	0.405595	1.57e-62	0.579	0.11	5.26364	Metabolism	X
polr1d	0.503625	7.25e-30	0.736	0.305	2.41311	Protein production	X
prox1a	1.15049	9.18e-153	0.814	0.118	6.89831	TF
prox2	1.07837	0	0.8	0.01	80	TF	X
prx	0.674816	0	0.643	0.025	25.72	Membrane
rab43	0.389537	1.97e-139	0.421	0.032	13.1562	Signaling
rbm24a	1.9881	3.39e-264	0.921	0.098	9.39796	RBP	X
rgmb	0.402097	3.36e-36	0.607	0.167	3.63473	Signaling	X
rrp1	0.382372	9.72e-12	0.771	0.454	1.69824	Ribosome	X
rwdd1	0.38813	6.77e-17	0.85	0.585	1.45299	Protein production
sars	0.40895	1.11e-16	0.8	0.493	1.62272	Protein production
scinla	0.432145	1.21e-65	0.479	0.078	6.14103	Cytoskeleton	X
sdhc	0.406161	7.04e-09	0.771	0.553	1.39421	Mitochondria
si:busm1-57f23.1	1.34412	1.08e-250	0.679	0.051	13.3137	Metabolism
si:ch211-152c2.3	2.94053	0	0.936	0.087	10.7586	TF?	X
si:ch211-210c8.7	0.576874	2.17e-56	0.721	0.188	3.83511	Uknown
si:ch211-214j24.14	1.41036	0	0.857	0.026	32.9615	Membrane
si:ch211-235e9.8	0.428177	3.42e-40	0.7	0.212	3.30189	Other
si:ch211-255g12.6	2.75435	7.52e-257	0.307	0.01	30.7	Uknown
si:ch211-282b22.1	0.48448	7.31e-34	0.721	0.263	2.74144	Ribosome	X
si:ch73-111m19.2	1.13294	0	0.557	0.003	185.667	Metabolism
si:dkey-13i19.8	0.562132	3.16e-29	0.871	0.523	1.66539	Unknown
si:dkey-164f24.2	0.957098	1.07e-45	0.35	0.057	6.14035	Uknown	X
si:dkeyp-44a8.4	0.456269	2.04e-260	0.536	0.029	18.4828	Cytoskeleton	X
slc25a15b	0.544452	0	0.614	0.018	34.1111	Transport
slc40a1	0.656511	6.12e-50	0.621	0.16	3.88125	Membrane
slc6a15	0.410936	4.16e-39	0.35	0.062	5.64516	Transport
slc7a11	0.629038	5.34e-187	0.264	0.01	26.4	Transport	X
smim4	0.48963	9.09e-33	0.743	0.298	2.49329	Membrane
snu13b	0.567038	2.99e-17	0.907	0.729	1.24417	Ribosome	X
sox13	0.416617	5.48e-46	0.607	0.148	4.10135	TF
sox1a	0.466937	1.53e-236	0.507	0.028	18.1071	TF	X
sox1b	0.955849	4.81e-282	0.829	0.065	12.7538	TF	X
sparcl1	1.52797	0	0.514	0.008	64.25	Other	X
sps2	0.394283	1.89e-25	0.586	0.21	2.79048	Metabolism
srprb	0.70346	7.89e-30	0.807	0.432	1.86806	Membrane
ssb	0.924061	3.84e-38	0.829	0.456	1.81798	RBP	X
stx3a	0.390464	8.24e-108	0.45	0.046	9.78261	TF?	X
surf6	0.428803	8.14e-18	0.757	0.393	1.92621	Unknown
tdh2	0.815086	0	0.521	0.013	40.0769	Enzyme
tgfb3	0.551657	3.59e-38	0.529	0.137	3.86131	Signaling
thumpd3	0.418806	9.97e-55	0.6	0.135	4.44444	Protein production
timm13	0.505822	3.21e-22	0.771	0.406	1.89901	Mitochondria	X
timm17a	0.502571	9.03e-26	0.736	0.34	2.16471	Mitochondria
timm8a	0.510067	3.83e-27	0.757	0.348	2.17529	Mitochondria	X
timm8b	0.526104	5.25e-23	0.829	0.516	1.60659	Mitochondria	X
tjp1a	0.563869	3.31e-40	0.657	0.2	3.285	Membrane
tomm20a	0.621492	8.99e-24	0.836	0.526	1.58935	Transcription	X
tubb6	0.990496	0	0.743	0.01	74.3	Cytoskeleton
uqcrb	0.383106	2.48e-13	0.943	0.841	1.12128	Mitochondria
usp10	0.385255	3.3e-16	0.836	0.445	1.87865	Stress
vcana	0.770729	0	0.521	0.017	30.6471	Other	X
vcp	0.48239	1.06e-24	0.936	0.623	1.50241	Other
xirp1	0.598572	0	0.507	0.022	23.0455	Cytoskeleton
znf593	0.442992	5.32e-18	0.779	0.453	1.71965	Ribosome	X
