## Supplemental Table 3 for "Single cell transcriptomics of the developing zebrafish lens and identification of putative controllers of lens development"

### Sheet: Sheet1
			Fraction of cells expressing
Gene Name	Log fold change	P-value	Epithelial cells	All other cells	Ratio of expression	Category	In Fiber Cell top 200
adka	0.378418	1.13388e-25	0.832	0.414	2.00966	Ribosome	X
aldoaa	0.442708	1.61877e-28	0.979	0.808	1.21163	Metabolism
aldocb	1.0196	1.70026e-177	0.937	0.186	5.03763	Metabolism	X
aplnra	0.403426	2.54503e-168	0.5	0.049	10.2041	Receptor
atp1a1a.1	0.848363	3.33848e-69	0.963	0.497	1.93763	Metabolism
atp1b1a	0.961638	5.15215e-80	0.974	0.505	1.92871	Metabolism
atp5f1b	0.440125	1.69315e-37	1	0.96	1.04167	Metabolism
atp5f1c	0.370709	1.36032e-22	0.989	0.863	1.146	Metabolism
atp5f1d	0.424195	5.86228e-30	0.995	0.843	1.18031	Metabolism
atp5fa1	0.405887	4.26032e-28	0.995	0.871	1.14237	Metabolism
atp5l	0.370053	6.46418e-25	1	0.94	1.06383	Mitochondria
atp5mc3a	0.441497	1.37877e-33	0.995	0.879	1.13197	Metabolism
atp5mc3b	0.489495	5.47055e-59	1	0.985	1.01523	Metabolism
ATP5MD	0.432055	4.79318e-27	1	0.801	1.24844	Metabolism
atp5mf	0.430348	1.59364e-30	1	0.909	1.10011	Metabolism
atp5pb	0.433759	1.2084e-35	1	0.9	1.11111	Metabolism
atp5pd	0.413752	3.07086e-25	0.984	0.869	1.13234	Metabolism
atp5pf	0.422021	3.51565e-24	1	0.887	1.1274	Metabolism
atp5po	0.370116	4.63802e-22	0.979	0.803	1.21918	Metabolism
bccip	0.578485	3.03094e-44	0.968	0.595	1.62689	Stress	X
bcl2l13	0.86388	6.12317e-161	0.768	0.133	5.77444	Other
bmp5	0.556815	3.76176e-186	0.684	0.082	8.34146	Signal
btf3l4	0.552284	1.1423e-45	0.958	0.598	1.60201	TF	X
BX927308.1	0.852263	7.46654e-79	0.926	0.382	2.42408	Unknown
bxdc2	0.378954	8.06467e-29	0.879	0.451	1.949	Ribosome
bysl	0.459557	3.23435e-33	0.916	0.506	1.81028	Ribosome	X
c1qbp	0.557932	1.18645e-48	0.968	0.498	1.94378	RBP	X
cbsb	0.74179	1.08203e-102	0.863	0.247	3.49393	Metabolism
ccdc58	0.514543	7.49614e-41	0.805	0.362	2.22376	Unknown	X
cct7	0.453175	4.8072e-34	0.989	0.833	1.18727	Protein production	X
celf1	0.636112	1.24606e-80	0.795	0.242	3.28512	RBP	X
chchd10	0.458086	3.15301e-50	0.779	0.271	2.87454	Other	X
cnbpa	0.382645	1.82308e-23	1	0.875	1.14286	Chromatin
col28a1a	0.561051	0	0.516	0.007	73.7143	Cytoskeleton	X
col4a3	0.42794	0	0.305	0.009	33.8889	Other
col4a5	0.440554	1.59554e-33	0.521	0.16	3.25625	Other
cox5aa	0.439377	9.65828e-36	0.989	0.857	1.15403	Mitochondria	X
COX5B	0.50305	1.22533e-47	1	0.948	1.05485	Mitochondria
cox6a1	0.442387	5.37967e-33	1	0.936	1.06838	Mitochondria	X
cox7a3	0.451372	9.45474e-33	0.942	0.565	1.66726	Mitochondria
cox7b	0.506307	5.89442e-45	1	0.947	1.05597	Mitochondria	X
cox7c	0.38982	1.71306e-28	1	0.947	1.05597	Mitochondria
CR356246.1	0.669523	0	0.684	0.004	171	Unknown
cryba1l1	1.08384	3.10512e-265	0.805	0.092	8.75	Crystallin	X
cryba2a	0.899581	0	0.737	0.051	14.451	Crystallin	X
cryba4	0.913488	5.60195e-205	0.847	0.134	6.3209	Crystallin	X
crybb1	1.47704	0	0.926	0.109	8.49541	Crystallin	X
crygmx	0.472145	4.87304e-114	0.353	0.036	9.80556	Crystallin	X
cx23	0.647855	0	0.574	0.009	63.7778	Membrane	X
cx43	1.02661	4.24733e-262	0.842	0.095	8.86316	Membrane
cyc1	0.373529	4.83725e-23	0.953	0.706	1.34986	Mitochondria
ddx21	0.43009	1.26308e-26	0.963	0.608	1.58388	Ribosome
ddx24	0.508528	4.3684e-43	0.805	0.344	2.34012	Ribosome	X
ddx27	0.384198	9.39741e-31	0.863	0.406	2.12562	Ribosome
dkc1	0.652672	2.89296e-44	0.968	0.584	1.65753	Ribosome	X
dlst	0.455786	9.43112e-35	0.884	0.481	1.83784	Metabolism
ebna1bp2	0.3913	2.69596e-23	0.905	0.569	1.59051	Ribosome
efnb2a	0.695857	2.33455e-107	0.842	0.201	4.18905	Signal	X
eif2s2	0.41395	8.74853e-27	0.979	0.86	1.13837	Protein production	X
eif4ebp1	0.486041	1.88973e-31	0.963	0.659	1.46131	Protein production	X
eif4ebp3l	0.439751	3.77029e-43	0.963	0.486	1.98148	Protein production
eif5a2	0.38363	1.61836e-25	0.995	0.919	1.0827	Protein production
eif6	0.549086	1.47328e-44	0.926	0.516	1.79457	Protein production	X
emg1	0.406137	9.67528e-46	0.816	0.298	2.73826	Protein production
endouc	0.396172	7.54898e-40	0.574	0.173	3.31792	RBP	X
EPB41L2	0.432037	8.97119e-58	0.695	0.2	3.475	Other	X
exosc5	0.405368	1.85239e-45	0.768	0.278	2.76259	Metabolism
fabp11a	2.2111	2.34769e-196	0.984	0.224	4.39286	Metabolism	X
fbl	0.671159	3.08516e-47	0.968	0.654	1.48012	Ribosome	X
fgfrl1b	0.667278	0	0.742	0.036	20.6111	Receptor
FO681288.1	0.812338	0	0.763	0.009	84.7778	Unknown	X
foxe3	1.23448	0	0.921	0.004	230.25	TF
gar1	0.471891	7.06151e-34	0.905	0.485	1.86598	Ribosome
gcat	0.814992	1.80023e-123	0.763	0.166	4.59639	Metabolism	X
gclc	0.513753	2.44732e-40	0.537	0.166	3.23494	Metabolism
gclm	0.597545	4.58019e-70	0.705	0.196	3.59694	Metabolism
glceb	0.407123	5.34949e-193	0.563	0.055	10.2364	Metabolism
gnl3	0.426564	1.19906e-29	0.826	0.397	2.0806	Ribosome	X
got2b	0.564155	3.32363e-57	0.868	0.348	2.49425	Metabolism	X
gtpbp4	0.44558	6.9934e-25	0.953	0.714	1.33473	Ribosome
hmox1a	0.498671	1.15102e-136	0.405	0.04	10.125	Metabolism	X
hmx1	0.898832	0	0.832	0.03	27.7333	TF	X
hmx4	1.93428	0	0.995	0.061	16.3115	TF	X
hspa9	0.432443	2.65284e-34	0.847	0.422	2.00711	Stress	X
hspd1	0.586201	2.06096e-54	0.942	0.433	2.17552	Stress	X
hspe1	0.702317	1.39564e-51	1	0.722	1.38504	Stress	X
hypk	0.589873	5.15378e-48	0.995	0.753	1.32138	Other	X
id3	0.94537	3.35958e-70	0.963	0.428	2.25	TF
igfbp2a	0.450735	1.94286e-154	0.474	0.048	9.875	Other
ivns1abpa	0.484364	5.25816e-79	0.468	0.082	5.70732	Other	X
ldhba	0.438054	1.9943e-29	0.958	0.741	1.29285	Metabolism
lim2.1	1.62612	0	0.784	0.016	49	Membrane	X
llph	0.432979	1.59632e-36	0.863	0.416	2.07452	Transcription	X
mafba	0.773742	3.46846e-274	0.784	0.078	10.0513	TF	X
mak16	0.402856	6.31353e-26	0.868	0.475	1.82737	Ribosome	X
metap2b	0.41025	9.78587e-27	0.958	0.736	1.30163	Signal	X
mibp2	0.462264	9.20858e-41	0.995	0.968	1.02789	Membrane	X
mpc1	0.386475	5.42297e-28	0.926	0.626	1.47923	Mitochondria
mrpl11	0.535741	7.82663e-46	0.889	0.432	2.05787	Ribosome
mrpl12	0.46912	3.85548e-36	0.911	0.478	1.90586	Ribosome
mrpl14	0.381222	7.98541e-32	0.821	0.391	2.09974	Ribosome
mrpl20	0.544448	1.61422e-43	0.926	0.497	1.86318	Ribosome
mrpl30	0.395973	1.7177e-28	0.884	0.494	1.78947	Ribosome
mrpl36	0.535181	1.91753e-43	0.937	0.528	1.77462	Ribosome	X
mrpl37	0.383635	7.32096e-34	0.763	0.333	2.29129	Ribosome
mrpl52	0.428261	4.63845e-45	0.816	0.331	2.46526	Ribosome
mrpl54	0.423953	6.66797e-28	0.895	0.529	1.69187	Ribosome
mrps10	0.377104	4.44277e-30	0.8	0.384	2.08333	Ribosome
mrps36	0.401449	4.59808e-33	0.911	0.49	1.85918	Ribosome	X
mrps6	0.423049	6.73264e-33	0.926	0.522	1.77395	Ribosome
mycb	0.60071	6.21223e-53	0.874	0.353	2.47592	TF
myg1	0.448283	3.29401e-28	0.905	0.547	1.65448	Other
naa10	0.396857	3.8619e-23	0.947	0.698	1.35673	Protein production	X
ncl	0.563972	2.19375e-37	1	0.83	1.20482	Ribosome	X
ndufs5	0.379143	2.26612e-25	0.984	0.746	1.31903	Mitochondria
nhp2	0.556889	1.83941e-37	0.958	0.647	1.48068	Metabolism	X
nifk	0.375814	1.59651e-26	0.811	0.396	2.04798	Ribosome	X
nip7	0.481451	4.14282e-42	0.879	0.397	2.21411	Ribosome
nop10	0.69256	1.29431e-56	0.989	0.717	1.37936	Ribosome	X
nop2	0.498613	1.36108e-39	0.858	0.392	2.18878	Ribosome
nop53	0.484649	5.34782e-32	0.979	0.742	1.31941	Ribosome
nop56	0.530764	1.123e-32	0.974	0.729	1.33608	Ribosome
nop58	0.667952	2.59724e-45	0.979	0.654	1.49694	Ribosome	X
npm1a	0.65605	1.09503e-35	0.979	0.696	1.40661	Chromatin	X
nr2f6b	0.403381	1.84191e-38	0.758	0.291	2.60481	TF
ola1	0.387939	1.96429e-25	0.979	0.711	1.37693	Metabolism
otc	0.828794	0	0.621	0.023	27	Metabolism	X
p4ha1b	0.521236	4.05354e-132	0.684	0.112	6.10714	Metabolism
pa2g4a	0.532286	1.90653e-37	0.968	0.654	1.48012	Other	X
pax6a	0.621902	4.36636e-102	0.847	0.197	4.29949	TF
pax6b	0.488776	2.94321e-90	0.721	0.156	4.62179	TF
pbdc1	0.511151	9.94104e-38	0.926	0.554	1.67148	Unknown	X
pcbd1	0.970259	1.03765e-101	0.911	0.287	3.17422	Metabolism	X
pcdh10a	0.529136	9.66444e-293	0.642	0.048	13.375	Membrane
pes	0.397551	3.11286e-33	0.816	0.377	2.16446	Ribosome
pfdn4	0.380156	3.22632e-26	0.989	0.786	1.25827	Protein production
pgd	0.602251	2.5655e-91	0.805	0.216	3.72685	Metabolism	X
pinx1	0.377791	1.01893e-23	0.874	0.507	1.72387	Other
pitx3	1.34229	0	0.937	0.026	36.0385	TF	X
plpp1a	0.73204	5.71759e-218	0.821	0.109	7.53211	Metabolism	X
pltp	0.513689	0	0.542	0.018	30.1111	Other
pno1	0.459178	2.10892e-30	0.963	0.662	1.45468	Ribosome
polr1d	0.388499	4.24136e-36	0.753	0.304	2.47697	Protein production	X
ppdpfa	0.657884	2.95865e-77	0.689	0.178	3.87079	Other
ppdpfb	0.814821	3.96811e-32	1	0.888	1.12613	Signal
prox2	0.786272	0	0.768	0.009	8.35294	TF	X
prps1a	0.415879	1.44746e-26	0.868	0.518	1.67568	Ribosome
rbm24a	1.27365	0	0.926	0.098	8.35294	RBP	X
rgmb	0.612674	1.82277e-117	0.805	0.165	8.35294	Signal	X
rpf2	0.416535	3.15045e-35	0.837	0.389	2.15167	Ribosome
rps27l	0.486987	8.61334e-35	0.937	0.552	1.69746	Ribosome
rrp1	0.392053	1.3067e-29	0.805	0.377	2.13528	Ribosome	X
rsl1d1	0.452321	2.65056e-32	0.905	0.508	1.7815	Ribosome
rsl24d1	0.433654	4.30051e-33	0.995	0.957	1.03971	Ribosome
rybpb	0.411452	6.37726e-65	0.7	0.185	3.78378	Transcription
scinla	0.727469	1.51115e-26	0.3	0.078	3.84615	Cytoskeleton	X
serbp1a	0.417422	4.75417e-40	1	0.987	1.01317	RBP
si:ch1073-325m22.2	0.38315	1.16289e-28	1	0.905	1.10497	Unknown
si:ch211-152c2.3	1.09549	2.19695e-236	0.763	0.087	8.77011	TF?	X
si:ch211-217k17.7	0.402988	4.38814e-30	0.863	0.423	2.04019	Unknown
si:ch211-282b22.1	0.468459	4.00247e-51	0.753	0.264	2.85227	Ribosome	X
si:dkey-164f24.2	0.767138	2.12482e-56	0.342	0.058	5.89655	Unknown	X
si:dkey-16p21.8	0.773136	7.28447e-35	0.795	0.341	2.33138	Mitochondria
si:dkey-88p24.11	0.379743	5.03249e-28	0.763	0.367	2.07902	Mitochondria
si:dkey-95p16.2	0.389253	3.7086e-50	0.558	0.155	3.6	Unknown
si:dkeyp-44a8.4	0.387399	3.5159e-208	0.421	0.029	14.5172	Cytoskeleton	X
six3b	0.575014	9.61447e-142	0.742	0.117	6.34188	TF
slc25a3b	0.380706	6.60804e-36	1	0.963	1.03842	Transport
slc29a1a	0.394413	9.84838e-61	0.547	0.128	4.27344	Transport
slc38a2	0.801821	1.48583e-66	0.453	0.088	5.14773	Transport
slc3a2a	1.095	5.57687e-142	0.537	0.067	8.01493	Other
slc7a11	1.54314	0	0.737	0.007	105.286	Transport	X
slc7a8a	0.626582	2.17192e-45	0.416	0.1	4.16	Transport
snu13b	0.659669	8.2183e-46	1	0.729	1.37174	Ribosome	X
sox1a	0.510442	0	0.505	0.023	21.9565	TF	X
sox1b	0.482892	3.73688e-198	0.632	0.065	9.72308	TF	X
sparcl1	1.83332	0	0.453	0.008	56.625	Other	X
spon1b	0.728879	1.38686e-123	0.489	0.062	7.8871	Membrane
ssb	1.10826	2.89082e-99	0.979	0.455	2.15165	RBP	X
stx3a	0.475444	2.60824e-262	0.589	0.046	12.8043	TF?	X
timm10	0.499569	1.52359e-41	0.916	0.455	2.01319	Mitochondria
timm13	0.578191	8.50232e-52	0.868	0.405	2.14321	Mitochondria	X
timm23a	0.435013	4.56992e-36	0.868	0.443	1.95937	Mitochondria
timm8a	0.424344	5.3629e-41	0.768	0.315	2.4381	Mitochondria	X
timm8b	0.398198	1.77944e-27	0.889	0.515	1.72621	Mitochondria	X
timm9	0.406307	7.87081e-30	0.863	0.45	1.91778	Mitochondria
tkta	1.256	0	0.421	0.017	24.7647	Metabolism
tomm20a	0.558367	1.37265e-43	0.937	0.527	1.77799	Transcription	X
tomm5	0.436837	1.25876e-30	0.989	0.784	1.26148	Mitochondria
tomm7	0.431392	1.22273e-32	0.942	0.615	1.53171	Mitochondria
tufm	0.386668	8.59355e-30	0.884	0.471	1.87686	Protein production
uqcr10	0.387205	1.23328e-28	1	0.872	1.14679	Mitochondria
uqcrfs1	0.403349	1.82518e-28	0.974	0.737	1.32157	Mitochondria
uqcrh	0.470493	1.31374e-42	0.995	0.849	1.17197	Mitochondria
uqcrq	0.394313	2.51674e-24	0.989	0.816	1.21201	Mitochondria
vcana	0.392385	0	0.489	0.007	69.8571	Other	X
vdac1	0.444705	4.40918e-30	0.995	0.829	1.20024	Transport
wdr12	0.382857	5.78789e-38	0.774	0.306	2.52941	Ribosome
wdr43	0.391003	3.9547e-26	0.837	0.452	1.85177	Other
znf593	0.376003	5.09147e-25	0.826	0.453	1.8234	Ribosome	X
