## Supplemental Table 4 for "Single cell transcriptomics of the developing zebrafish lens and identification of putative controllers of lens development"

### Sheet: Sheet1
Cluster ID	Germ Layer	Tissue	Cell type	Subtype	Day of Origin	n=cells in cluster
0	Ectoderm	Integument	Periderm		1	591
1	Ectoderm	Central Nervous System	Neuroblast	Retinal	1,2,5	576
2	Ectoderm	Central Nervous System	Neuron, differentiating	Mid-hindbrain boundary	1,2	537
3	Nonspecific genes				1,2,5	510
4	Ectoderm	Central Nervous System	Neuroblast	Mid-hindbrain boundary	1,2	498
5	Ectoderm	Integument	Integument Gill?	Gill	5	483
6	Mesoderm	Blood	Hematopoietic cell	Nucleate erythrocyte	2	475
7	Mesoderm	Muscle	Skeletal muscle	Fast muscle cell	1	458
8	Ectoderm	Central Nervous System	Neuroblast	Hindbrain	1	451
9	Mesoderm	Muscle	Skeletal muscle	Fast muscle cell	2	426
10	Ectoderm	Central Nervous System	Neuroblast	Forebrain	1,2,5	425
11	Ectoderm	Central Nervous System	Neuron, differentiating	Midbrain	5	425
12	Ectoderm	Central Nervous System	Neuroblast	Midbrain	1,2	424
13	Ectoderm	Central Nervous System	Neuron	Mid-hindbrain boundary	2,5	420
14	Ectoderm	Central Nervous System	Neuroblast	Hindbrain	1	419
15	Ectoderm	Central Nervous System	Neuroblast	Spinal cord	1,2	404
16	Mesoderm	Pharyngeal arch			2	403
17	Ectoderm	Central Nervous System	Neuroblast	Anterior spinal cord	1	400
18	Ectoderm	Neural crest	Cranial neural crest	Cartilage	2	395
19	Ectoderm	Central Nervous System	Neuroblast	Hindbrain	1	394
20	Ectoderm	Central Nervous System	Neuron, differentiating	Anterior spinal cord	1,2	386
21	Ectoderm	Integument	Integument Gill?	Gill	5	384
22	Mesoderm	Paraxial mesoderm	Somite	Myotome	1	366
23	Ectoderm	Integument	Epidermis	Basal cells	5	366
24	Ectoderm	Neural crest	Cranial neural crest		5	362
25	Ectoderm	Central Nervous System	Neuron	Inhibitory, GABA	1,2,5	351
26	Ectoderm	Central Nervous System	Neuron, differentiating	Hindbrain	1	338
27	Ectoderm	Central Nervous System	Neuron	Mid-hindbrain boundary, Glut	1,2,5	330
28	Mesoderm	Paraxial mesoderm	Parcordal cartilage		1,2	329
29	Ectoderm	Neural crest	Cranial neural crest	Pharyngeal arch	5	327
30	Ectoderm	Central Nervous System	Neuron	Retinal, differentiating neurons	2	324
31	Ectoderm	Neural crest	Cranial neural crest		2	322
32	Ectoderm	Neural crest	Cranial neural crest		1	316
33	Mesoderm	Paraxial mesoderm	Somite	Sclerotome	1	314
34	Ectoderm	Central Nervous System	Neuroblast	Retinal	1	311
35	Ectoderm	Central Nervous System	Neuron, differentiating	Ciliated, spinal cord	1,2	310
36	Mesoderm	Muscle	Skeletal muscle	Prog?	1,2,5	309
37	Ectoderm	Central Nervous System	Neuron	Retinal, differentiating neurons	2,5	309
38	Mesoderm	Blood	Hematopoietic cell	Nucleate erythrocyte	1	305
39	Ectoderm	Central Nervous System	Neuroblast	Spinal cord	1,2	297
40	Ectoderm	Central Nervous System	Neuroblast	Fore-midbrain boundary	1,2,5	291
41	Ectoderm	Central Nervous System	Neuroblast	Mid-hindbrain boundary	1,2,5	290
42	Ectoderm	Central Nervous System	Neuron, differentiating	Midbrain, cerebellum	2,5	290
43	Ectoderm	Central Nervous System	Neuroblast	Hindbrain, ventral	1	287
44	Mesoderm	Paraxial mesoderm	Somite	Myoblast	5	287
45	Endoderm	Pharyngeal endoderm	Pharyngeal epidermis		1,2	285
46	Endoderm	Pharyngeal endoderm	Pharyngeal epidermis		1,2	281
47	Ectoderm	Integument	Epidermis	Basal cells	2	281
48	Mesoderm	Blood	Hematopoietic cell	Nucleate erythrocyte	2	281
49	Nonspecific genes				1,2	273
50	Ectoderm	Neural crest	Cranial neural crest	Cartilage	5	273
51	Ectoderm	Central Nervous System	Neuroblast	Hindbrain?	1,2	272
52	Ectoderm	Central Nervous System	Neuroblast	Retinal	1	270
53	Mesoderm	Paraxial mesoderm	Somite	Myoblast	5	268
54	Ectoderm	Central Nervous System	Neuroblast	Retinal	1	266
55	Endoderm	Liver	Hepatocyte		5	261
56	Ectoderm	Neuron	Cranial ganglia		1,2,5	260
57	Mesoderm	Muscle	Skeletal muscle	Slow muscle cell	1	259
58	Ectoderm	Central Nervous System	Neuron	Retinal, differentiating neurons	1,2,5	259
59	Endoderm	Thymus			1,2,5	259
60	Ectoderm	Central Nervous System	Neuron	Retinal, differentiating neurons	2,5	258
61	Ectoderm	Central Nervous System	Neuroblast	HB,MN	1	253
62	Ectoderm	Central Nervous System	Neuroblast	Forebrain	1,2,5	252
63	Mesoderm	Blood	Hematopoietic cell	Nucleate erythrocyte	1	251
64	Ectoderm	Neural crest	Neural Progenitors		1,2	248
65	Ectoderm	Central Nervous System	Neuron, differentiating	Anterior spinal cord	1,2	247
66	Ectoderm	Central Nervous System	Neuron, differentiating	Hindbrain	1,2	244
67	Ectoderm	Central Nervous System	Floor plate	Midbrain	1	243
68	Ectoderm	Central Nervous System	Neuron, differentiating	Fore-midbrain boundary	1,2	239
69	Ectoderm	Neural crest	Cardiac neural crest		1	237
70	Ectoderm	Integument	Epidermis	Basal cells	1	237
71	Mesoderm	Myeloid lineage	Monocyte	Macrophage	5	237
72	Ectoderm	Central Nervous System	Neuron, differentiating	Mid-hindbrain boundary	2,5	236
73	Ectoderm	Central Nervous System	Neuron	Retinal, mix of RGC and inhibitory? (amacrine? Horizontal?)	2,5	233
74	Ectoderm	Central Nervous System	Neuroblast	Retinal Muller Glia? RPE?	1,2,5	232
75	Ectoderm	Central Nervous System	Neuron, differentiating	Hindbrain	2,5	231
76	Ectoderm	Central Nervous System	Neuron	Mid-hindbrain boundary, Inhibitory, GABA	1,2,5	230
77	Ectoderm	Integument	Periderm		2	230
78	Ectoderm	Integument	Periderm		2	230
79	Mesoderm	Blood vessel	Endothelial		1,2,5	229
80	Ectoderm	Neural crest	Cranial neural crest		5	228
81	Ectoderm	Integument	Epidermis	Fin basal cells	5	226
82	Ectoderm	Central Nervous System	Neuron, differentiating	Hindbrain	1,2	224
83	Ectoderm	Central Nervous System	Neuron	Retinal, differentiating neurons, epiphysis?	2,5	223
84	Mesoderm	Paraxial mesoderm	Somite	Myoblast	2	219
85	Mesoderm	Blood	Hematopoietic cell	Nucleate erythrocyte	2	219
86	Ectoderm	Central Nervous System	Neuron, differentiating	Mid-hindbrain boundary	1,2	217
87	Ectoderm	Neural crest	Cranial neural crest	Arch mesenchyme from crest	1,2	216
88	Mesoderm	Blood vessel	Endothelial		1,2,5	216
89	Ectoderm	Central Nervous System	Neuroblast	Forebrain	1,2,5	215
90	Ectoderm	Central Nervous System	Oligodendrocyte	Forebrain	1,2,5	211
91	Ectoderm	Central Nervous System	Neuroblast	Forebrain	1,2,5	210
92	Mesoderm	Paraxial mesoderm	Somite	Sclerotome	2	209
93	Ectoderm	Placode	Otic		1,2,5	208
94	Ectoderm	Placode	Neuron	Olfactory placode	1,2,5	207
95	Ectoderm	Central Nervous System	Neuron, differentiating	Spinal cord	1,2	203
96	Ectoderm	Retina	Epithelial	Retinal pigmented epithelium	5	203
97	Ectoderm	Central Nervous System	Neuroblast	Radial glia, hindbrain	2	203
98	Mesoderm	Pectoral fin bud			1,2	202
99	Ectoderm	Central Nervous System	Neuroblast	Retinal Muller Glia? RPE?	1,2,5	201
100	Mesoderm	Mesenchyme-related, arch or fin bud?			2	201
101	Endoderm	Intestine	Intesinal epithelial cell		1,2,5	197
102	Ectoderm	Neural crest	Cranial neural crest		1	192
103	Mesoderm	Muscle	Skeletal muscle	Fast muscle cell	2	192
104	Ectoderm	Central Nervous System	Neuron	Retinal, differentiating neurons	2,5	191
105	Ectoderm	Neuron	Cranial ganglia		1,2,5	190
106	Ectoderm	Lens placode	Lens epithelium		1,2,5	190
107	Ectoderm	Central Nervous System	Neuron	Retinal, differentiating neurons	2	190
108	Ectoderm	Integument	Epidermis	Fin basal cells	1	189
109	Ectoderm	Central Nervous System	Neuroblast	Radial glia, mid-hindbrain	5	189
110	Mesoderm	Pectoral fin bud			2,5	188
111	Ectoderm	Central Nervous System	Neuroblast	Midbrain	1,2	187
112	Ectoderm	Central Nervous System	Neuron	Spinal cord glycinergic	1,2	186
113	Ectoderm	Central Nervous System	Neuron	Retinal, differentiating neurons	2,5	184
114	Ectoderm	Central Nervous System	Neuroblast	Anterior spinal cord	1	181
115	Ectoderm	Retina	Photoreceptor		5	181
116	Mesoderm	Muscle	Skeletal muscle	Slow muscle cell	2,5	180
117	Mesoderm	Lateral plate mesoderm	VesselProg		1	177
118	Ectoderm	Integument	Epidermis	Basal cells	1,2	177
119	Mesoderm	Hypoblast	Hatching gland		1	171
120	Ectoderm	Central Nervous System	Neuroblast	Hindbrain	1,2	171
121	Endoderm	Liver	Hepatocyte		5	171
122	Ectoderm	Central Nervous System	Neuroblast	Retinal Muller Glia?	5	169
123	Ectoderm	Central Nervous System	Neuron, differentiating	Spinal cord	2	166
124	Ectoderm	Central Nervous System	Neuron, differentiating	Fore-midbrain boundary	1,2	163
125	Mesoderm	Pectoral fin bud	Apical epidermal ridge?		5	161
126	Ectoderm	Central Nervous System	Neuron, differentiating	HB,MN	1,2	160
127	Mesoderm	Paraxial mesoderm	Somite	Myoblast	2	160
128	Ectoderm	Integument	Integument Ionocyte	NaK Ionocyte	1,2,5	158
129	Ectoderm	Neural crest	Iridiphore		1,2,5	157
130	Mesoderm	Lateral plate mesoderm	Heart primordium	Heart tube	1,2	156
131	Ectoderm	Central Nervous System	Neuron, differentiating	Hindbrain	1	152
132	Ectoderm	Central Nervous System	Oligodendrocyte	Fore-midbrain boundary	1,2,5	149
133	Ectoderm	Integument	Integument Ionocyte	NCC Ionocyte	5	149
134	Ectoderm	Central Nervous System	Neuroblast	Forebrain	1,2	148
135	Unclear	Mesenchyme-related, organ muscle?			5	148
136	Ectoderm	Central Nervous System	Neuron	Mid-hindbrain boundary, inhibitory	1,2	146
137	Ectoderm	Placode		Lateral line	1,2,5	144
138	Ectoderm	Central Nervous System	Neuron	Retinal, differentiating neurons	2,5	143
139	Ectoderm	Central Nervous System	Neuron, differentiating	Hindbrain	1	141
140	Mesoderm	Pharyngeal arch			1,2	140
141	Ectoderm	Lens placode	Lens		1,2,5	138
142	Ectoderm	Central Nervous System	Neuron, differentiating	Forebrain	1,2,5	138
143	Ectoderm	Central Nervous System	Neuron	Spinal cord motor neurons	1,2	137
144	Mesoderm	Kidney	Convoluted tubule?		5	137
145	Ectoderm	Integument	Epidermis	Fin basal cells	1,2	135
146	Ectoderm	Integument	Integument Gill?	Gill	5	135
147	Mesoderm	Lateral plate mesoderm	Heart primordium		1	132
148	Ectoderm	Neural crest	Cranial neural crest	Cartilage	5	132
149	Mesoderm	Notochord			2,5	129
150	Mesoderm	Myeloid lineage	Leukocyte	Neutrophil	1,2,5	128
151	Ectoderm	Central Nervous System	Neuron, differentiating	Mid-hindbrain boundary	1	127
152	Endoderm	Intestine	Intesinal epithelial cell	Intestinal bulb, enterocyte?	5	127
153	Mesoderm	Blood	Hematopoietic cell	Progenitor	1,2,5	127
154	Mesoderm	Muscle	Cephalic muscle		5	126
155	Mesoderm?	Tailbud			1	125
156	Ectoderm	Neural crest	Xanthophore1		1	120
157	Mesoderm	Blood	Hematopoietic cell	Nucleate erythrocyte	5	119
158	Mesoderm	Notochord			1	118
159	Nonspecific genes				1,2,5	117
160	Ectoderm	Central Nervous System	Neuron, differentiating	Spinal cord	1,2	115
161	Ectoderm	Neural crest	Cranial neural crest		1	114
162	Mesoderm	Spleen	Spleen mesoderm		5	114
163	Ectoderm	Central Nervous System	Neuroblast	Roofplate?, hindbrain	1,2,5	114
164	Ectoderm	Neural crest	Cranial neural crest		1	111
165	Ectoderm	Integument	Integument	Ionocyte?	5	111
166	Ectoderm	Central Nervous System	Neuroblast	Anterior spinal cord	1	109
167	Mesoderm	Lateral plate mesoderm	Vasculature	Vessel	2	109
168	Endoderm	Intestine	Intesinal epithelial cell	Mid?	5	108
169	Ectoderm	Integument	Integument	Mucosal?	1,2,5	108
170	Ectoderm	Neural crest	Cranial neural crest		5	103
171	Mesoderm	Visceral mesoderm	Vascular smooth muscle		5	102
172	Ectoderm	Central Nervous System	Neuron, differentiating	Hindbrain	2	100
173	Ectoderm	Neural crest	Neuronal/Glial		2,5	99
174	Ectoderm	Neural crest	Melanophore1		1	97
175	Unclear	Placode-related, epithelial, gonad?	Pronephros epi?		1	96
176	Ectoderm	Central Nervous System	Floor plate	Spinal cord	1,2,5	94
177	Ectoderm	Central Nervous System	Neuron	Retinal, mix of neuron types?	5	88
178	Ectoderm	Neural crest	Melanophore2		2,5	88
179	Endoderm	Pharyngeal endoderm	Pharyngeal epidermis		2	83
180	Endoderm	Pancreas	Pancreatic epsilon cell		5	81
181	Ectoderm	Neural crest	Cranial neural crest		5	81
182	Ectoderm	Integument	Periderm	Sensory?	2	80
183	Ectoderm	Integument	Periderm	Sensory?	1	79
184	Mesoderm	Myeloid lineage	Monocyte	Macrophage	1,2	79
185	Ectoderm	Neural crest	Xanthophore		2,5	79
186	Ectoderm	Integument	Epidermis	Basal cells	5	79
187	Nonspecific genes				1	78
188	Ectoderm	Integument	Epidermis	Fin basal cells	5	77
189	Endoderm	Pancreas	Pancreatic B, Pancreatic A		1,2,5	73
190	Ectoderm	Integument	Periderm	Mucosal?	1	73
191	Mesoderm	Paraxial mesoderm	Parcordal cartilage		1	71
192	Ectoderm	Central Nervous System	Neuron, differentiating	Forebrain	1,2	67
193	Nonspecific genes				1	66
194	Ectoderm	Central Nervous System	Neuron, differentiating	Spinal cord, floor plate?	1,2	66
195	Ectoderm	Central Nervous System	Neuroblast	Mid-hindbrain boundary	1	65
196	Ectoderm	Integument	Taste bud		5	62
197	Mesoderm	Visceral mesoderm	Enteric smooth muscle		5	59
198	Ectoderm	Placode	Neuron	Hair cell	1,2,5	59
199	Ectoderm	Placode	Adenohypophyseal	Hypophysis	5	59
200	Ectoderm	Lens placode	Lens		1,2	57
201	Mesoderm	Lateral plate mesoderm	Vasculature	Vessel	5	55
202	Ectoderm	Central Nervous System	Neuron	Ciliated, spinal cord	1,2	51
203	Mesoderm	Pharyngeal arch			2	50
204	Mesoderm	Pectoral fin bud	Progenitor?		2	49
205	Mesoderm	Lateral plate mesoderm	Heart primordium	Cardiac muscle	1,2	48
206	Ectoderm	Integument	Epidermis	Basal cells	2	47
207	Mesoderm	Hypoblast	Hatching gland		1	46
208	Ectoderm	Integument	Integument Ionocyte	vH Ionocyte	1,2,5	43
209	Mesoderm	Muscle	Skeletal muscle	Slow muscle cell	1	42
210	Mesoderm	Spleen	Spleen epithelial cells?		1	40
211	Ectoderm	Pineal gland	Epiphysis		1	39
212	Mesoderm	Myeloid lineage	Monocyte	Macrophage	1	34
213	Mesoderm	Blood vessel	Endothelia		1	34
214	Endoderm	Intestine	Intesinal epithelial cell		1	31
215	Ectoderm	Integument	Periderm		1	27
216	Mesoderm	Connective tissue	Osteoblast		2,5	24
217	Endoderm	Liver	Hepatocyte??	Kupffer cells?	5	23
218	Endoderm	Hypochord			1	21
219	Germ	Germ cell	Primordial germ cell		1	9
